# The genitals of rhinoceros beetles: a general overview of the endophallus in the tribe Agaocephalini (Coleoptera: Scarabaeidae: Dynastinae)

**DOI:** 10.1101/2025.09.18.677223

**Authors:** Wonseok Choi, Adrian Troya

## Abstract

The endophallus is the intromittent, membranous structure inside the aedeagus. It provides unique information for distinguishing taxa: species and genera. In addition to taxonomy, this organ is also useful to get insights about the evolution of the studied taxa, thus informing their classification. Despite the extensive reports on the structure and function of insect genitalia, the endophallus has received less attention than the sclerotized structures of the aedeagus. Several genera in the Agaocephalini rhinoceros beetles can be classified in three distinct groups based on the morphology of their endophalli. By examining the genitals of about 60% of the currently recognized species in this morphologically heterogeneous tribe, we provide for the first time a general overview of this structure. Furthermore, based on existing differences between genera, we discuss about the potential implications for the internal tribal systematics, as currently accepted. Novel information about endophalli structures will shed light on the missing links to other dynastine tribes.
