## Supplemental Table 1 for "The genitals of rhinoceros beetles: a general overview of the endophallus in the tribe Agaocephalini (Coleoptera: Scarabaeidae: Dynastinae)"

### Sheet: Table1
Genus	Species	Code	Country	Admin1	Locality	Latitude	Longitude	Collecting date	Collector
Aegopsis	diceratops	AE002	Brazil	Distrito Federal	Brasilia	-15.79	-47.89	XI.2014
Aegopsis	bolboceridus	AE003	Brazil	Santa Catarina	Pinonte			05.XI.2019
Aegopsis	bolboceridus	AE004	Brazil	Distrito Federal	Brasilia	-15.82	-47.92	15-30.X.1993
Aegopsis	curvicornis	AE005	Venezuela	Merida				V.2019
Aegopsis	curvicornis	AE006	Colombia	Huila				06.VIII.2019
Aegopsis	curvicornis	AE007	Venezuela	Merida				V.2002
Aegopsis	bolboceridus	AE011	Brazil	Santa Catarina	Tres Barras			1-14.X.2022
Aegopsis	peruvianus	AE012	Bolivia	La Paz	Ixiamas	-13.77	-68.12	XI.1991
Aegopsis	vazdemelloi	AE015	Brazil	Bahia	Canavieiras			05-29.III.2022
Agaocephala	cornigera	AG001	Brazil	Minas Gerais	Near Ponta Pora			22-30.I.2021
Agaocephala	cornigera	AG002	Brazil	Minas Gerais	Pocos de Caldas, Minas Gerais			XI.2020
Agaocephala	margaridae	AG006	Brazil	Pará	Serra do Cachimbo, Para			VII.2018
Agaocephala	bicuspis	AG031	Venezuela	Bolivar				IX.2015
Antodon	goryi	AN001	Brazil	Rio de Janeiro	Nova Friburgo, Rio de Janeiro	-22.83	-43.39	II. 1956
Brachysiderus	quadrimaculatus	BR001	Peru		Tingo Maria	-9.29	-75.99	III.2019
Brachysiderus	quadrimaculatus	BR003	Peru	Iquitos				X.2017
Colacus	moroni	CO001	Argentina	Salta	Cachi	-25.12	-66.16	I.1995
Colacus	bicolor	CO002	Argentina	Catamarca				XII.2022
Democrates	burmeisteri	DE001	Ecuador	Orellana	Sacha	-3	-76.85	X.2009
Democrates	burmeisteri	DE002	Ecuador
Gnathogolofa	bicolor	GN001	Ecuador	Azuay				VII.2004
Gnathogolofa	bicolor	GN002	Ecuador	Loja	Vilcabamba	-4.26	-79.22	01-30.V.2021
Horridocalia	delislei	HO001	Ecuador	Esmeraldas	Rio Mataje	1.27	-78.64	III.2024
Lycomedes	bubeniki	LY002	Ecuador	Cotopaxi	Chugchilan	-0.79	-78.92	XI.1983
Lycomedes	burmeisteri	LY003	Ecuador	Napo	San Jorge, Cosanga	-0.59	-77.88	19.V.2019
Lycomedes	burmeisteri	LY005	Ecuador	Napo	Baeza, Cosanga	-0.46	-77.88	V.2022
Lycomedes	burmeisteri	LY006	Ecuador	Napo	Baeza, Cosanga	-0.46	-77.88	V.2022
Lycomedes	burmeisteri	LY007	Ecuador	Napo	Baeza, Cosanga	-0.46	-77.88	V.2022
Lycomedes	burmeisteri	LY008	Ecuador	Napo	Baeza, Cosanga	-0.46	-77.88	V.2022
Lycomedes	burmeisteri	LY010	Ecuador	Napo	Baeza, Cosanga	-0.46	-77.88	V.2022
Lycomedes	burmeisteri	LY011	Ecuador	Napo	Baeza, Cosanga	-0.46	-77.88	V.2022
Lycomedes	burmeisteri	LY012	Ecuador	Napo	Baeza, Cosanga	-0.46	-77.88	V.2022
Lycomedes	burmeisteri	LY013	Ecuador	Napo	Baeza, Cosanga	-0.46	-77.88	V.2022
Lycomedes	burmeisteri	LY014	Ecuador	Carchi	Maldonado	0.89	-78.11	I.2020
Lycomedes	burmeisteri	LY015	Ecuador	Carchi	Maldonado	0.89	-78.11	I.2020
Lycomedes	burmeisteri	LY016	Ecuador	Carchi	Road of Tulcan			IX.2022
Lycomedes	burmeisteri	LY018	Ecuador	Carchi	Road of Tulcan			IX.2022
Lycomedes	burmeisteri	LY020	Ecuador	Carchi	Road of Tulcan			IX.2022
Lycomedes	burmeisteri	LY022	Ecuador	Carchi	Road of Tulcan			IX.2022
Lycomedes	burmeisteri	LY024	Ecuador	Carchi	Road of Tulcan			IX.2022
Lycomedes	burmeisteri	LY028	Ecuador	Esmeraldas	Borbon	1.08	-78.98	V.2021
Lycomedes	burmeisteri	LY029	Ecuador	Esmeraldas	Borbon	1.08	-78.98	V.2021
Lycomedes	burmeisteri	LY030	Ecuador	Esmeraldas	Borbon	1.08	-78.98	V.2021
Lycomedes	burmeisteri	LY031	Ecuador	Esmeraldas	Borbon	1.08	-78.98	V.2021
Lycomedes	reichei	LY041	Colombia	Santander	La India	6.19	-74.08	IV.2022
Lycomedes	reichei	LY042	Colombia	Santander	La India	6.19	-74.08	IV.2022
Lycomedes	reichei	LY043	Colombia	Santander	La India	6.19	-74.08	IV.2022
Lycomedes	reichei	LY044	Colombia	Santander	La India	6.19	-74.08	IV.2022
Lycomedes	reichei	LY045	Colombia	Santander	La India	6.19	-74.08	IV.2022
Lycomedes	reichei	LY046	Colombia	Santander	La India	6.19	-74.08	IV.2022
Lycomedes	velutipes	LY057	Ecuador	Esmeraldas	Chuchuvi	0.88	-78.51	X.2016
Lycomedes	velutipes	LY059	Ecuador	Esmeraldas	Chuchuvi	0.88	-78.51	X.2016
Lycomedes	velutipes	LY061	Colombia	Huila	Gigante	2.38	-75.54	2.VII.2020
Lycomedes	velutipes	LY062	Ecuador	Esmeraldas	Quininde	0.32	-79.47	III.2005
Lycomedes	buckleyi	LY067	Ecuador	Tungurahua				XI.2001
Lycomedes	lydiae	LY073	Colombia	Santander				IV.2019
Lycomedes	hirtipes	LY075	Colombia	Valle del Cauca	Chicoral, Cumbre	3.5738	-76.5822	25.III.2017	V. Sinyaev
Lycomedes	hirtipes	LY077	Colombia	Valle del Cauca	Pradera, Reserva Nirvana	3.475	-76.191	X.2023
Lycomedes	hirtipes	LY079	Colombia	Valle del Cauca	Pradera, Reserva Nirvana	3.475	-76.191	X.2023
Lycomedes	hirtipes	LY080	Colombia	Valle del Cauca	Pradera, Reserva Nirvana	3.475	-76.191	X.2023
Lycomedes	ohausi	LY082	Ecuador	Loja	Puyango	-3.96	-80.05	13.IV.2019
Lycomedes	ohausi	LY083	Peru	Piura	Pampa de las Minas, Canchaque	-5.35	-79.58	I.2016
Lycomedes	ohausi	LY085	Ecuador					22.IX.2022
Lycomedes	salazari	LY089	Colombia	Santander	2250m, Near Morro Ventanas, Bucaramanga	7.1452	-73.0311	2-3.III.2017	V. Sinyaev
Lycomedes	bubeniki	LY092	Ecuador	Cotopaxi	Chugchilan	-0.79	-78.92	XI.1983
Mitracephala	humboldti	MT001	Bolivia	La Paz	North Yungas			1992
Mitracephala	humboldti	MT004	Ecuador	Imbabura
Minisierus	matogrossensis	MI004	Brazil	Mato Grosso do Sul	Coxm			X.2021
Minisierus	mielkeorum	MI007	Brazil	Maranhão	Serra do Penitente, Balsas	-8.63	-46.2	XI-XII.2011
Minisierus	goyanus	MI008	Brazil	Mato Grosso	Cuiaba	15.59	-56.09	X.2017
Minisierus	minicola	MI009	Brazil	Goiás	Alto Paraiso de Goias	-14.13	-47.51	XI.2020
Minisierus	martinae	MI010	Bolivia	Santa Cruz	Santa Rosa de la Roca, Santa Cruz de la Sierra	-15.91	-61.43	XI.2021
Minisierus	minicola	MI014	Brazil	Goiás	Goiania	-16.68	-49.26	X.2018
Minisierus	benjamini	MI015	Brazil	Mato Grosso				X.2005
Minisierus	minicola	MI016	Brazil	Minas Gerais	Mutum	-19.82	-41.44	10.XI.2022
Minisierus	minicola	MI017	Brazil	Minas Gerais	Mutum	-19.82	-41.44	10.XI.2022
Minisierus	goyanus	MI019	Brazil	Mato Grosso	Chapada dos Guimaraes, Cuiaba	-15.3	-55.84	X.2023
Minisierus	minicola	MI022	Brazil	Mato Grosso do Sul	Coxm			X.2023
Minisierus	minicola	MI023	Brazil	Mato Grosso do Sul	Coxm			X.2023
Minisierus	goyanus	MI026	Brazil	Mato Grosso	Chapada dos Guimaraes, Cuiaba	-15.3	-55.84	X.2022
Minisierus	minicola	MI027	Brazil	Goiás	Goiania	-16.68	-49.26	X.2018
Spodistes	batesi	SP001	Costa Rica	Puntarenas	Las Alturas	8.93	-82.83	V.2001
Spodistes	hopei	SP011	Panama		La Lagunas, Oeste	8.6287	-80.0575	17.V.2018	M. Hardy
Spodistes	monzoni	SP013	Guatemala		Santa Rosa, Barberena	14.3	-90.36	V.2014
Spodistes	mniszechi	SP018	Mexico	Veracruz	San Pedro de Soteapan	18.24	-94.87	06.VII.1990
Spodistes	mniszechi	SP019	Honduras	Cortes	Sierra del Merendon, San Pedro Sula	15.51	-88.14	VIII.2008
Spodistes	hopei	SP023	Colombia	Santander	La India	6.19	-74.08	IV.2022
Spodistes	hopei	SP037	Colombia	Santander	La India	6.19	-74.08	IV.2023
Cyclocephala	sexpunctata		Mexico	Guerrero	Acahuizotla	17.36	-99.46	VII.2017
Golofa	porteri		Venezuela	Mérida	Ejido	8.54	-71.24	V.2019
Megaceras	morpheus	ME012	Peru		Satipo	-11.25	-74.63	III.2012
Pentodon	idiota		Ukraine		Zaporozhye	47.83	35.13	15.V.2002
Phileurus	didymus		Peru	Loreto	Iquitos	-3.74	-73.25	II.2012
